# Comparative genomics reveals the emergence of an outbreak-associated *Cryptosporidium parvum* population in Europe and its spread to the USA

**DOI:** 10.1101/2023.09.19.558430

**Authors:** Greta Bellinzona, Tiago Nardi, Michele Castelli, Gherard Batisti Biffignandi, Martha Betson, Yannick Blanchard, Ioana Bujila, Rachel Chalmers, Rebecca Davidson, Nicoletta D’Avino, Tuulia Enbom, Jacinto Gomes, Gregory Karadjian, Christian Klotz, Emma Östlund, Judith Plutzer, Ruska Rimhanen-Finne, Guy Robinson, Anna Rosa Sannella, Jacek Sroka, Christen Rune Stensvold, Karin Troell, Paolo Vatta, Barbora Zalewska, Claudio Bandi, Davide Sassera, Simone M. Cacciò

**Affiliations:** Department of Biology and Biotechnology, University of Pavia, Italy; Department of Comparative Biomedical Sciences, School of Veterinary Medicine, University of Surrey, Guildford, UK; Viral Genetics and Biosecurity Unit (GVB), French Agency for Food, Environmental and Occupational Health Safety (ANSES), Ploufragan, France; Department of Microbiology, Public Health Agency of Sweden, Solna, Sweden; Cryptosporidium Reference Unit, Swansea, UK; Norwegian Veterinary Institute, Ås, Norway; Istituto Zooprofilattico Sperimentale dell’Umbria e delle Marche, Perugia, Italy; Animal Health Diagnostic Unit, Finnish Food Authority, Kuopio, Finland; National Institute for Agricultural and Veterinary Research, Lisbon, Portugal; Ecole Nationale Vétérinaire d’Alfort, Laboratoire de Santé Animale, Maisons-Alfort, France; Department of Infectious Diseases, Unit for Mycotic and Parasitic Agents and Mycobacteria, Robert Koch Institute, Berlin, Germany; National Veterinary Institute, Uppsala, Sweden; National Institute for Public Education, Budapest, Hungary; Finnish Institute for Health and Welfare, Helsinki, Finland; Department of Infectious Diseases, Istituto Superiore di Sanità, Rome, Italy; Department of Parasitology and Invasive Diseases, National Veterinary Research Institute, Pulawy, Poland; Statens Serum Institut, Copenhagen, Denmark; Veterinary Research Institute, Department of Food and Feed Safety, Brno, Czech Republic; Department of Biosciences, University of Milan, Milan, Italy; IRCCS Fondazione Policlinico San Matteo, Pavia, Italy

## Abstract

The zoonotic parasite *Cryptosporidium parvum* is a global cause of gastrointestinal disease in humans and ruminants. Sequence analysis of the highly polymorphic *gp60* gene enabled the classification of *C. parvum* isolates into multiple groups (e.g. IIa, IIc, Id) and a large number of subtypes. In Europe, subtype IIaA15G2R1 is largely predominant and has been associated with many water-and food-borne outbreaks. In this study, we generated new whole genome sequence (WGS) data from 123 human-and ruminant-derived isolates collected in 13 European countries and included other available WGS data from Europe, Egypt, China and the USA (n=72) in the largest comparative genomics study to date. We applied rigorous filters to exclude mixed infections and analysed a dataset from 141 isolates from the zoonotic groups IIa (n=119) and IId (n=22). Based on 28,047 high quality, biallelic genomic SNPs, we identified three distinct and strongly supported populations: isolates from China (IId) and Egypt (IIa and IId) formed population 1, a minority of European isolates (IIa and IId) formed population 2, while the majority of European (IIa, including all IIaA15G2R1 isolates) and all isolates from the USA (IIa) clustered in population 3. Based on analyses of the population structure, population genetics and recombination, we show that population 3 has recently emerged and expanded throughout Europe to then, possibly from the UK, reach the USA where it also expanded. In addition, genetic exchanges between different populations led to the formation of mosaic genomes. The reason(s) for the successful spread of population 3 remained elusive, although genes under selective pressure uniquely in this population were identified.
