## Supplementary Table 1 for "Comparative genomics reveals the emergence of an outbreak-associated *Cryptosporidium parvum* population in Europe and its spread to the USA"

### Sheet: Isolate_Metadata
Isolate	Host	Year of Collection	Country of origin	gp60 subtype	Reference
CN11707	Calf	2019	China-Heilongjiang	IIdA20G1	Wang et al., 2022
CN11760	Calf	2019	China-Heilongjiang	IIdA20G1	Wang et al., 2022
CN12405	Calf	2019	China-Hebei	IIdA20G1	Wang et al., 2022
CN24716	Calf	2019	China-Hebei	IIdA20G1	Wang et al., 2022
CN24721	Calf	2019	China-Hebei	IIdA20G1	Wang et al., 2022
CN31727	Calf	2008	China	IIdA19G1	Feng et al., 2017
CN42632	Calf	2015	China-Shanghai	IIdA19G1	Wang et al., 2022
CN42973	Calf	2016	China-Shanghai	IIdA19G1	Wang et al., 2022
CN45011	Calf	2017	China-Guangdong	IIdA19G1	Wang et al., 2022
CN9592	Bactrian Camel	2017	China-Inner Mongolia	IIdA20G1	Wang et al., 2022
CZ44619	Calf	2017	Czech Republic	IIaA16G1R1	Wang et al., 2022
CZ44621	Calf	2017	Czech Republic	IIaA16G1R2	Wang et al., 2023
DK-C6	Calf	1996	Denmark	IIaA18G1R1	Corsi et al., 2022
DK1	Calf	2020	Denmark	IIaA16G3R1	This study
DK10	Calf	2020	Denmark	IIaA15G2R1	This study
DK11	Calf	2020	Denmark	IIaA15G2R1	This study
DK12	Calf	2020	Denmark	IIaA14G2	This study
DK13	Calf	2020	Denmark	IIaA15G2R1	This study
DK14	Calf	2020	Denmark	pending	This study
DK2	Calf	2020	Denmark	IIaA15G2R1	This study
DK3	Calf	2020	Denmark	IIaA15G2R1	This study
DK4	Calf	2020	Denmark	IIaA16G3R1	This study
DK5	Calf	2020	Denmark	IIaA16G3R1	This study
DK6	Calf	2020	Denmark	IIaA16G3R1	This study
DK7	Calf	2020	Denmark	IIaA15G2R1	This study
DK8	Calf	2020	Denmark	IIaA15G2R1	This study
DK9	Calf	2020	Denmark	IIaA15G2R1	This study
34902	Calf	2011	Egypt	IIdA20G1	Feng et al., 2017
EG34902	Calf	NA	Egypt	IIdA20G1	Wang et al., 2022
EG35090	Calf	2011	Egypt	IIaA15G1R1	Feng et al., 2017
35090	Calf	NA	Egypt	IIaA15G1R1	Wang et al., 2022
EG43713	Human	NA	Egypt	IIdA20G1	Wang et al., 2022
EG44409	Calf	NA	Egypt	IIaA15G1R1	Wang et al., 2022
EG44412	Calf	NA	Egypt	IIaA15G1R1	Wang et al., 2022
EG44425	Calf	NA	Egypt	IIaA15G1R1	Wang et al., 2022
EG44458	Calf	NA	Egypt	IIaA15G1R1	Wang et al., 2022
EG44492	Calf	NA	Egypt	IIaA15G1R1	Wang et al., 2022
EG44493	Calf	NA	Egypt	IIaA15G1R1	Wang et al., 2022
FIN1	Human	2019	Finland	IIaA15G2R1	This study
FIN10	Calf	2019	Finland	IIaA15G2R1	This study
FIN11	Calf	2020	Finland	IIaA15G2R1	This study
FIN12	Human	2019	Finland	IIaA13G2R1	This study
FIN13	Calf	2019	Finland	IIaA15G2R1	This study
FIN14	Human	2019	Finland	IIaA15G2R1	This study
FIN15	Calf	2019	Finland	IIaA15G2R1	This study
FIN16	Calf	2019	Finland	IIaA15G2R1	This study
FIN17	Calf	2019	Finland	IIaA15G2R1	This study
FIN18	Human	2019	Finland	IIaA15G2R1	This study
FIN19	Human	2019	Finland	No data	This study
FIN2	Human	2019	Finland	IIaA13G2R1	This study
FIN20	Human	2019	Finland	IIaA15G2R1	This study
FIN21	Human	2019	Finland	IIaA15G2R1	This study
FIN22	Human	2019	Finland	IIaA13G2R1	This study
FIN23	Calf	2019	Finland	IIaA13G2R1	This study
FIN24	Human	2019	Finland	IIaA15G2R1	This study
FIN3	Human	2019	Finland	IIaA17G1R1	This study
FIN4	Calf	2020	Finland	IIaA15G2R1	This study
FIN5	Calf	2020	Finland	IIaA13G2R1	This study
FIN6	Calf	2020	Finland	IIaA15G2R1	This study
FIN7	Human	2019	Finland	IIaA15G2R1	This study
FIN8	Human	2019	Finland	IIaA15G2R1	This study
FIN9	Human	2019	Finland	IIaA15G2R1	This study
Fra1	Calf	2018	France	IIaA17G3R1	This study
Fra2	Calf	2018	France	IIdA27G1	This study
Fra3	Lamb	2019	France	IIaA15G2R1	This study
Fra4	Lamb	2019	France	IIaA16G3R1	This study
Fra5	Lamb	2019	France	IIaA16G3R1	This study
Fra6	Goat kid	2019	France	IIaA15G2R1	This study
Fra7	Goat kid	2019	France	IIaA15G2R1	This study
Fra8	Goat kid	2019	France	IIaA15G2R1	This study
GER13	Calf	2020	Germany	IIaA15G2R1	This study
GER15	Calf	2020	Germany	IIaA15G2R1	This study
GER16	Calf	2020	Germany	IIaA15G2R1	This study
GER17	Calf	2020	Germany	IIaA15G2R1	This study
GER20	Calf	2020	Germany	IIaA15G2R1	This study
GER21	Calf	2020	Germany	IIaA17G2R1	This study
GER22	Calf	2020	Germany	IIaA15G2R1	This study
GER23	Calf	2020	Germany	IIaA15G2R1	This study
GER24	Calf	2020	Germany	IIaA15G2R1	This study
GER25	Calf	2020	Germany	IIaA15G2R1	This study
GER26	Calf	2020	Germany	IIaA15G2R1	This study
GER27	Calf	2020	Germany	IIaA15G2R1	This study
GER28	Calf	2020	Germany	IIaA15G2R1	This study
GER29	Calf	2020	Germany	IIaA19G1R1	This study
GER30	Calf	2020	Germany	IIaA15G2R1	This study
GER31	Calf	2020	Germany	IIaA15G2R1	This study
Hun1	Calf	2020	Hungary	IIaA16G3R1	This study
Hun11	Calf	2020	Hungary	IIaA16G3R1	This study
Hun12	Calf	2020	Hungary	IIaA16G3R1	This study
Hun2	Calf	2020	Hungary	IIaA16G3R1	This study
Hun3	Calf	2020	Hungary	IIaA16G3R1	This study
Hun4	Calf	2020	Hungary	IIaA16G3R1	This study
Hun5	Calf	2020	Hungary	IIaA16G3R1	This study
Hun6	Calf	2020	Hungary	IIaA16G3R1	This study
Hun7	Calf	2020	Hungary	IIaA16G3R1	This study
Hun8	Calf	2020	Hungary	IIaA16G3R1	This study
Hun9	Calf	2020	Hungary	IIaA16G3R1	This study
IOWA-ATCC	Calf	2020	USA	IIaA17G2R1	Baptista et al., 2021
IT-C10	Calf	2020	Italy	IIaA16G2R1	This study
IT-C12	Calf	2020	Italy	IIaA15G2R1	This study
IT-C13	Calf	2020	Italy	IIaA15G2R1	This study
IT-C14	Calf	2020	Italy	IIaA17G1R1	This study
IT-C320	Goat kid	2013	Italy	IIaA15G2R1	Corsi et al., 2022
IT-C366	Goat kid	2014	Italy	IIdA17G2R1	Corsi et al., 2022
IT-C385	Goat kid	2015	Italy	IIaA15G2R1	Corsi et al., 2022
IT-C386	Goat kid	2015	Italy	IIaA15G2R1	Corsi et al., 2022
IT-C388	Lamb	2015	Italy	IIaA15G2R1	Corsi et al., 2022
IT-C389	Lamb	2015	Italy	IIaA15G2R1	Corsi et al., 2022
IT-C390	Lamb	2016	Italy	IIaA15G2R1	Corsi et al., 2022
IT-C391	Calf	2016	Italy	IIaA19G2R1	Corsi et al., 2022
IT-C392	Lamb	2016	Italy	IIaA17G1R1	Corsi et al., 2022
IT-C393	Calf	2016	Italy	IIaA16G3R1	Corsi et al., 2022
IT-C394	Lamb	2016	Italy	IIaA16G1R1	Corsi et al., 2022
IT-C395	Goat kid	2016	Italy	IIaA18R1	Corsi et al., 2022
IT-C6	Calf	2020	Italy	IIaA19R1	This study
IT-C7	Calf	2020	Italy	IIaA18G2R1	This study
IT-C8	Calf	2020	Italy	IIdA23G1	This study
IT-C9	Calf	2020	Italy	IIaA17G1R1	This study
IT-L1	Lamb	2020	Italy	IIaA15G2R1	This study
IT-L2	Lamb	2020	Italy	IIaA16G1R1	This study
IT-L3	Lamb	2020	Italy	IIdA18G1R1	This study
IT-L4	Lamb	2020	Italy	IIaA16G1R1	This study
IT-L5	Lamb	2020	Italy	IIaA15R1	This study
IT-To	Calf	1990	Italy	IIdA22G2R1	Corsi et al., 2022
IT-Ve	Calf	2015	Italy	IIaA15G2R1	Corsi et al., 2022
Nor1	Calf	2020	Norway	IIaA14G1R1r1	This study
Nor2	Calf		Norway	IIdA22G1	This study
Nor3	Calf		Norway	IIaA10G1R2	This study
Nor4	Calf		Norway	IIaA21G1R1	This study
Pol1	Calf	2020	Poland	IIaA17G3R1	This study
Pol2	Calf	2020	Poland	IIdA26G1b	This study
Prt1	Calf	2020	Portugal	IIaA15G2R1	This study
Slo1	Human	2016	Slovenia	IIaA15G2R1	Corsi et al., 2022
Slo2	Human	2016	Slovenia	IIaA15G1R1	Corsi et al., 2022
Slo4	Human	2016	Slovenia	IIaA20G1R1	Corsi et al., 2022
Slo5	Human	2016	Slovenia	IIaA15G2R1	Corsi et al., 2022
Slo7	Human	2016	Slovenia	IIaA19G1R1	Corsi et al., 2022
Slo9	Human	2016	Slovenia	IIaA15G2R1	Corsi et al., 2022
Spa1	Human	2015	Spain	IIaA15G2R1	Corsi et al., 2022
Swe1	Calf	2020	Sweden	IIaA15G2R1	This study
Swe2	Calf	2020	Sweden	IIaA15G2R1	This study
Swe3	Calf	2020	Sweden	IIaA17G2R1	This study
SweH1	Human	NA	Sweden	IIaA16G1R1	This study
SweH2	Human	NA	Sweden	IIdA20G1	This study
SweH3	Human	NA	Sweden	No data	This study
SweH4	Human	NA	Sweden	IIdA22G1	This study
UKP1	Human	2012	United Kingdom	IIaA17G1R1	Hadfield et al., 2015
UKP102	Human	2016	United Kingdom	IIaA15G2R1	This study
UKP103	Human	2016	United Kingdom	IIaA15G2R1	This study
UKP104	Human	2016	United Kingdom	IIaA15G2R1	This study
UKP106	Human	2016	United Kingdom	IIaA15G1R2	This study
UKP107	Human	2016	United Kingdom	IIaA17G1R1	This study
UKP118	Human	2016	United Kingdom	IIaA15G2R1	This study
UKP119	Human	2016	United Kingdom	IIaA18G2R1	This study
UKP120	Human	2016	United Kingdom	IIaA18G3R1	This study
UKP121	Human	2016	United Kingdom	IIaA18G3R1	This study
UKP122	Human	2016	United Kingdom	IIaA15G2R1	This study
UKP123	Human	2016	United Kingdom	IIaA19G1R1	This study
UKP124	Human	2016	United Kingdom	IIaA19G1R1	This study
UKP125	Human	2016	United Kingdom	IIaA13G2R1	This study
UKP126,	Human	2015	United Kingdom	IIdA20G1	This study
UKP130	Calf	2017	United Kingdom	IIaA15R1	This study
UKP131	Calf	2017	United Kingdom	IIaA15R1	This study
UKP132	Human	2015	United Kingdom	IIaA15G2R1	This study
UKP133	Human	2015	United Kingdom	IIaA15G2R1	This study
UKP134	Human	2015	United Kingdom	IIaA15G2R1	This study
UKP135	Human	2015	United Kingdom	IIaA18G2R1	This study
UKP2	Human	2012	United Kingdom	IIaA19G1R2	Hadfield et al., 2015
UKP3	Human	2013	United Kingdom	IIaA18G2R1	Hadfield et al., 2015
UKP4	Human	2012	United Kingdom	IIaA15G2R1	Hadfield et al., 2015
UKP5	Human	2012	United Kingdom	IIaA15G2R1	Hadfield et al., 2015
UKP6	Human	2013	United Kingdom	IIaA15G2R1	Hadfield et al., 2015
UKP7	Human	2013	United Kingdom	IIaA17G1R1	Hadfield et al., 2015
UKP8	Human	2013	United Kingdom	IIdA22G1	Hadfield et al., 2015
UKP90	Human	2016	United Kingdom	IIaA18G3R1	This study
UKP94	Human	2016	United Kingdom	IIaA18G2R1	This study
UKP95	Human	2016	United Kingdom	IIaA19G1R1	This study
Uppsala1499	Calf	NA	Sweden	IIaA16G1R1	Troell et al., 2016
US38783	Calf	NA	USA, Iowa	IIaA15G2R1	Wang et al., 2022
US41560	Calf	NA	USA, Minnesota	IIaA15G2R1	Wang et al., 2022
US41562	Calf	NA	USA, Wisconsin	IIaA17G2R1	Wang et al., 2022
US41565	Calf	NA	USA, Pennsylvania	IIaA15G2R1	Wang et al., 2022
US41566	Calf	NA	USA, NewYork	IIaA15G2R1	Wang et al., 2022
US41883	Calf	NA	USA, Iowa	IIaA15G2R2	Wang et al., 2022
US41886	Calf	NA	USA, Wisconsin	IIaA16G3R1	Wang et al., 2022
US41889	Calf	NA	USA, NewYork	IIaA15G2R1	Wang et al., 2022
US42429	Calf	NA	USA, Washington	IIaA15G2R1	Wang et al., 2022
US42435	Calf	NA	USA, Minnesota	IIaA14G1R2	Wang et al., 2022
US42554	Calf	NA	USA, Washington	IIaA15G2R1	Wang et al., 2022
US42556	Calf	NA	USA, Washington	IIaA17G2R1	Wang et al., 2022
US42557	Calf	NA	USA, Washington	IIaA17G2R1	Wang et al., 2022
US42561	Calf	NA	USA, NewYork	IIaA15G2R1	Wang et al., 2022
US42562	Calf	NA	USA, Colorado	IIaA14G3R2	Wang et al., 2022
US42564	Calf	NA	USA, Ohio	IIaA16G3R1	Wang et al., 2022
US44519	Calf	NA	USA, Tennessee	IIaA15G2R1	Wang et al., 2022

### Sheet: Data Filtering 
Isolate	Contaminations check (MetaPhlan, PhyloFlash)	Mean Read Depth < 20X	Fws > 95 (Mixed Infection)	Assembly size < 8 Mb
CN11707
CN11760
CN12405
CN24716
CN24721						x = Isolate removed
CN31727
CN42632
CN42973
CN45011
CN9592
CZ44619
CZ44621
DK-C6
DK1
DK10	x
DK11	x
DK12	x
DK13		x
DK14	x
DK2
DK3				x
DK4
DK5		x
DK6
DK7				x
DK8
DK9	x
34902
EG34902
35090
EG35090		x
EG43713
EG44409			x
EG44412			x
EG44425			x
EG44458				x
EG44492			x
EG44493
FIN1
FIN10
FIN11
FIN12
FIN13
FIN14		x
FIN15
FIN16
FIN17
FIN18	x
FIN19	x
FIN2
FIN20		x
FIN21		x
FIN22
FIN23
FIN24
FIN3
FIN4
FIN5
FIN6
FIN7	x
FIN8
FIN9	x
Fra1
Fra2
Fra3				x
Fra4
Fra5
Fra6
Fra7
Fra8	x
GER13
GER15
GER16
GER17
GER20
GER21
GER22
GER23
GER24
GER25			x
GER26
GER27
GER28
GER29
GER30
GER31			x
Hun1
Hun11			x
Hun12			x
Hun2
Hun3
Hun4			x
Hun5			x
Hun6			x
Hun7
Hun8			x
Hun9
IOWA-ATCC
IT-C10
IT-C12
IT-C13
IT-C14			x
IT-C320
IT-C366
IT-C385
IT-C386				x
IT-C388				x
IT-C389				x
IT-C390
IT-C391
IT-C392
IT-C393
IT-C394			x
IT-C395
IT-C6
IT-C7
IT-C8
IT-C9
IT-L1
IT-L2			x
IT-L3
IT-L4
IT-L5			x
IT-To			x
IT-Ve			x
Nor1
Nor2
Nor3
Nor4
Pol1
Pol2
Prt1
Slo1
Slo2
Slo4
Slo5
Slo7
Slo9
Spa1		x
Swe1
Swe2
Swe3
SweH1		x
SweH2
SweH3	x
SweH4
UKP1
UKP102
UKP103
UKP104
UKP106
UKP107
UKP118
UKP119	x
UKP120
UKP121
UKP122				x
UKP123		x
UKP124
UKP125
UKP126		x
UKP130
UKP131				x
UKP132	x
UKP133
UKP134
UKP135	x
UKP2
UKP3
UKP4
UKP5		x
UKP6
UKP7
UKP8
UKP90
UKP94
UKP95
Uppsala1499				x
US38783
US41560
US41562
US41565
US41566
US41883
US41886
US41889
US42429
US42435
US42554
US42556
US42557
US42561
US42562		x
US42564
US44519
