## Supplementary Table 2 for "Comparative genomics reveals the emergence of an outbreak-associated *Cryptosporidium parvum* population in Europe and its spread to the USA"

### Sheet: Distribution of the SNPs in the
Table S2. Distribution of the SNPs in the eight chromosomes of the C. parvum genome
Chromosome	Size (bp)*	N of SNPs	Average SNP rate per bp**
1	920510	3616	254
2	992704	2594	382
3	1102616	3396	324
4	1108396	3280	337
5	1086393	3356	323
6	1308616	5053	258
7	1270394	3279	387
8	1332634	3473	383
Total	9122263	28047	325
*according to the IowaII-ATCC reference genome
**one SNP every 254 bp

### Sheet: Pairwise prop test between chro
Chromosome VS Chromosome	1	2	3	4	5	6	7	8
1	-	4.98e-56**	3.34e-23**	8.71e-31**	8.7e-24**	436	5E-69**	1.81e-66**
2		-	3.12e-09**	1.78e-05**	1.8e-09**	3.02e-58**	1	1
3			-	627	1	3.28e-23**	7.54e-12**	5.56e-11**
4				-	573	2.28e-31**	3.1e-07	1.63e-06**
5					-	1.6e-22**	3.82e-12**	2.88e-11**
6						-	8.57e-72**	9.05e-71**
7							-	1
8								-
