## Supplementary Table 3 for "Comparative genomics reveals the emergence of an outbreak-associated *Cryptosporidium parvum* population in Europe and its spread to the USA"

### Sheet: Fst
Chromosome	Start	End	Fst	Protein ID	Annotation
1	331001	332000	0.9119	QOY43378.1	Actin family
1	452001	453000	0.9119	QOY43447.1	Uncharacterized protein
1	468001	469000	0.9119	QOY43456.1	SpoU type tRNA/rRNA methyltransferase
2	344001	345000	0.9119	QOY42919.1	Uncharacterized protein
2	371001	372000	0.9544	QOY42935.1	RING/Armadillo-type fold domain containing protein
2	372001	373000	0.9331	QOY42935.1	RING/Armadillo-type fold domain containing protein
2	373001	374000	0.9544	QOY42935.1	RING/Armadillo-type fold domain containing protein
2	381001	382000	0.9119	QOY42936.1	type 1 K Homology domain containing protein
2	406001	407000	0.9119	QOY42954.1	U5 small nuclear ribonucleoprotein 200kDA helicase/Pre-mRNA splicing helicase BRR2 2
2	431001	432000	0.9119	QOY42960.1, QOY42961.1	RNA methyltransferase TrmA-like protein, Brf1p like coiled coil protein
2	448001	449000	0.9119	QOY42969.1	Uncharacterized protein
2	453001	454000	0.9119	QOY42970.1	Secreted GGC gene family protein
2	459001	460000	0.9119	QOY42972.1	Uncharacterized protein
2	464001	465000	0.9119	QOY42972.1	Uncharacterized protein
2	487001	488000	0.9119	QOY42984.1	Uncharacterized protein
2	501001	502000	0.9119	QOY42994.1, QOY42995.1	Uncharacterized protein, Uncharacterized protein
2	521001	522000	0.9119	QOY43001.1	C2 domain containing protein
2	523001	524000	0.9119	QOY43002.1	Ser/Thr protein kinase
2	530001	531000	0.9119	QOY43006.1, QOY43007.1	Uncharacterized protein, Zuotin related factor-1 like protein with DNAJ and SANT domain
2	542001	543000	0.9119	QOY43014.1	DHHC palmitoyltransferase
2	557001	558000	0.9119	QOY43020.1	ATP-dependent 6-phosphofructokinase
2	571001	572000	0.9119	QOY43028.1	Proteasome subunit alpha type
2	582001	583000	0.9119	QOY43037.1	Mitogen-activated protein kinase
2	586001	587000	0.9119	QOY43038.1	PHD/MIZ domain containing protein
2	591001	592000	0.9119	QOY43041.1	Uncharacterized protein
2	615001	616000	0.9102	QOY43054.1	Uncharacterized protein with Armadillo-type fold
2	621001	622000	0.9119	QOY43057.1, QOY43058.1	Arf GTPase activating protein, Ring domain containing protein
2	622001	623000	0.9119	QOY43058.1	RING/Armadillo-type fold domain containing protein
2	628001	629000	0.9119	QOY43061.1	Uncharacterized protein
2	650001	651000	0.9119	QOY43074.1	Apple/EGF-like/Apple domain containing extracellular protein
3	1080001	1081000	0.933	QOY42780.1	Secreted insulinase like peptidase
3	1081001	1082000	0.9544	QOY42780.1	Secreted insulinase like peptidase
3	1082001	1083000	0.9544	QOY42780.1	Secreted insulinase like peptidase
3	1091001	1092000	0.9119	QOY42783.1	Sexual stage-specific protein kinase
3	1092001	1093000	0.9119	QOY42784.1, QOY42785.1	RNA polymerase Rpb4, Metallo-dependent phosphatase-like
3	1094001	1095000	0.9423	QOY42785.1	Metallo-dependent phosphatase-like
3	1095001	1096000	0.9134	QOY42786.1	Uncharacterized protein
4	412001	413000	0.9134	QOY42051.1	Ankyrin repeat containing protein
4	413001	414000	0.9544	QOY42051.1	Ankyrin repeat containing protein
4	415001	416000	0.9119	QOY42052.1	Ankyrin repeat containing protein
4	416001	417000	0.9544	QOY42052.1	Ankyrin repeat containing protein
4	417001	418000	0.9027	QOY42052.1	Ankyrin repeat containing protein
4	419001	420000	0.9544	QOY42052.1	Ankyrin repeat containing protein
4	437001	438000	0.9544	QOY42060.1	Uncharacterized protein
4	486001	487000	0.9132	QOY42078.1	Protein kinase-like domain containing protein (HCD gene family)
4	502001	503000	0.9119	QOY42083.1	Uncharacterized protein
5	659001	660000	0.9119	QOY41717.1	Vacuolar protein sorting-associated protein 13 C-terminal domain containing protein
6	269001	270000	0.9544	QOY40988.1	putative Secreted Protein
6	270001	271000	0.9544	QOY40988.1	putative Secreted Protein
6	271001	272000	0.9126	QOY40989.1	putative Secreted Protein
6	282001	283000	0.9333	QOY40993.1	Uncharacterized protein
6	283001	284000	0.9058	QOY40994.1	Uncharacterized protein
6	306001	307000	0.933	QOY41004.1	Uncharacterized protein
6	342001	343000	0.9328	QOY41023.1	Uncharacterized protein
6	356001	357000	0.9126	QOY41030.1	Uncharacterized protein
6	362001	363000	0.9544	QOY41033.1, QOY41034.1	Histone RNA hairpin-binding protein, Chromatin modification-related protein Eaf6
6	366001	367000	0.9544	QOY41036.1	Apyrase
6	368001	369000	0.9231	QOY41037.1	Exonuclease 1/PIN/XPG/Rad2 endonuclease domain containing protein
6	370001	371000	0.9544	QOY41038.1	Ataxin-2 C-terminal/MIF4G domain containing protein
6	404001	405000	0.9544	QOY41054.1	FAT/phospatidylinositol 3-4 kinase/Transcription-associated protein 1
6	438001	439000	0.9134	QOY41072.1	Kinesin motor domain containing protein
6	447001	448000	0.9544	QOY41076.1	Ribonucleotide reductase
6	453001	454000	0.9126	QOY41078.1	Uncharacterized protein
6	456001	457000	0.9334	QOY41078.1	Uncharacterized protein
6	473001	474000	0.9544	QOY41084.1, QOY41085.1	Oligosaccharyl transferase STT3 protein, AMP-activated protein kinase beta chain
6	477001	478000	0.933	QOY41086.1	Cdc39p protein-like C-terminal Not1, 2CCCR4-Not complex component Not1
6	483001	484000	0.9128	QOY41087.1	Clathrin/coatomer adaptor N-terminal
6	484001	485000	0.9544	QOY41087.1	Clathrin/coatomer adaptor N-terminal
6	501001	502000	0.9544
6	528001	529000	0.9544	QOY41105.1	Zinc finger, 2CRING/FYVE/PHD-type domain containing protein
6	531001	532000	0.9134	QOY41105.1	Zinc finger, 2CRING/FYVE/PHD-type domain containing protein
6	536001	537000	0.9329	QOY41108.1	Uncharacterized protein
6	540001	541000	0.9134	QOY41110.1	Sphingomyelinase C
6	730001	731000	0.9119	QOY41199.1	Sec7/Rab-GTPase-TBC domain containing protein
6	780001	781000	0.9134	QOY41220.1	Uncharacterized protein
7	1045001	1046000	0.9145	QOY40784.1	RNA helicase, 2CDEAD-box type, 2CQ motif domain containing protein
7	1046001	1047000	0.9544	QOY40784.1	RNA helicase, 2CDEAD-box type, 2CQ motif domain containing protein
8	202001	203000	0.9119	QOY39825.1, QOY39826.1	Cyclic nucleotide (CGMP)-dependent protein kinase with 3 cNMP binding domains and a Ser/Thr kinase domain, putative transmembrane Protein
8	218001	219000	0.9119	QOY39831.1	AP2/ERF domain containing protein

### Sheet: Population 1 - Under pressure B
Protein ID	BUSTED p-value	Annotation
QOY39749.1	0.00135759	putative Secreted Protein (SKSR gene family)
QOY39770.1	0.0276468	Nucleic acid-binding OB-fold containing protein
QOY39773.1	0.012245	Uncharacterized protein
QOY39804.1	0.00068729	Thrombospondin type-1 (TSP1) repeat containing protein
QOY39825.1	0.000512967	Cyclic nucleotide (CGMP)-dependent protein kinase with 3 cNMP binding domains and a Ser/Thr kinase domain
QOY39826.1	0.0182564	putative transmembrane Protein
QOY39847.1	5.94e-05	VPS13 like protein involved in vacuolar protein trafficking
QOY39862.1	0.0388772	ER lumen protein-retaining receptor
QOY39881.1	0.017072	RecF/RecN/SMC protein 5
QOY39893.1	0.00602494	Secreted Glycoside hydrolase superfamily 31
QOY39894.1	0.0344857	PP2C like protein phosphatase
QOY39915.1	0.00221764	Histidine kinase-like ATPase domain containing-protein
QOY39917.1	0.0184228	GINS complex subunit Sld5
QOY39925.1	0.0119842	Uncharacterized protein
QOY39934.1	0.00885061	Uncharacterized protein
QOY39941.1	1.24e-05	LisH motif/WD40/YVTN repeat containing protein
QOY39973.1	0.0262432	Poly(ADP-ribose) glycohydrolase
QOY39989.1	0.0413876	Pyridine nucleotide/ NAD(P) transhydrogenase alpha plus beta subunit
QOY40000.1	0.000963564	Serine/Threonine protein kinase
QOY40003.1	0.0383066	Uncharacterized protein
QOY40037.1	0.018493	Pleckstrin homology (PH domain) containing protein
QOY40117.1	0.0242547	putative Secreted Protein
QOY40167.1	6.52e-06	Uncharacterized protein
QOY40184.1	8.73e-06	Uncharacterized protein
QOY40206.1	0.000604276	WD40/YVTN/Zinc finger, 2CRING/FYVE/PHD-type domain containing protein
QOY40213.1	0.000976811	Uncharacterized protein
QOY40227.1	0.010072	Helicase superfamily 1-2/SNF2/Zinc finger, 2CRING/FYVE/PHD-type domain containing protein
QOY40259.1	1.56e-06	Exonuclease, 2CRNase T/DNA polymerase III
QOY40265.1	0.0411927	Uncharacterized protein with Tetratricopeptide-like helical domain
QOY40332.1	0.00490411	Uncharacterized protein
QOY40335.1	0.0227248	RPR45-like archaeo-eukaryotic exosomal RNAse PH
QOY40338.1	0.000478128	VIT/Ccc1 family
QOY40402.1	0.0457192	WD40/YVTN repeat-like-containing protein
QOY40410.1	0.0313139	Syf1p protein with 8 HAT domains
QOY40411.1	0.00113636	MYND plus SET domains plus 5 Ank repeat-containing protein
QOY40442.1	0.000906598	Protein kinase-like domain containing protein
QOY40453.1	0.0162189	Signal peptide containing protein
QOY40457.1	0.0167008	TPR repeat containing protein
QOY40502.1	0.0498155	Serine/threonine-protein kinase
QOY40507.1	0.00827853	Mitochondrial NADH dehydrogenase
QOY40525.1	0.0294611	Mitochondrial processing peptidase, 2Cinsulinase like metalloprotease
QOY40535.1	0.0273212	Voltage-dependent calcium channel alpha-1 subunit
QOY40555.1	0.034393	hypothetical protein
QOY40625.1	0.00713832	Uncharacterized protein
QOY40723.1	0.0405563	Cryptopsoridial mucin
QOY40730.1	0.000408603	Alpha superhelical protein, 2Cdivergent TPR like repeats, 2Cpossible microtubule associated protein
QOY40771.1	0.0019022	Tyrosine-protein phosphatase CDC14
QOY40772.1	0.0263186	RNA recognition motif domain containing protein
QOY40799.1	0.00146914	UBA/TS-N/XPC-binding/Ubiquitin-associated domain-containing/Rad23-like protein
QOY40806.1	0.00378757	Amino acid transporter
QOY40817.1	0.0130933	Zinc finger, 2CRING/FYVE/PHD-type domain containing protein
QOY40824.1	0.0487667	Uncharacterized protein
QOY40886.1	2.83e-06	Uncharacterized protein
QOY40894.1	0.00566655	Cation/H+ exchanger (CPA1)
QOY40927.1	0.00187841	Phosphodiesterase
QOY40929.1	0.0218786	Serine/threonine-protein kinase
QOY40930.1	0.0187934	Uncharacterized Protein
QOY40938.1	0.0136387	ATP synthase subunit alpha
QOY40965.1	0.0165919	Gdb1p glycogen debranching enzyme
QOY40983.1	0.000298999	Protein with spectrin repeats, 2CCG12008-like
QOY40996.1	0.000636297	putative Secreted Protein
QOY41004.1	0.00201373	Uncharacterized protein
QOY41026.1	0.036202	SET/Zinc finger, 2CRING/FYVE/PHD-type domain containing protein
QOY41038.1	0.0329829	Ataxin-2 C-terminal/MIF4G domain containing protein
QOY41048.1	0.0223323	Splicing factor U2AF U2 snRNP auxiliary factor large subunit/RRM domain containing protein
QOY41077.1	0.000272081	Glycosyltransferase 2-like
QOY41086.1	0.027284	Cdc39p protein-like C-terminal Not1, 2CCCR4-Not complex component Not1
QOY41115.1	0.036806	Major facilitator superfamily protein
QOY41140.1	0.00161576	MORN domain repeat containing protein
QOY41146.1	0.00235038	hypothetical protein
QOY41168.1	0.00466617	Sucrose-phosphatase-like protein /HAD superfamily hydrolase
QOY41169.1	0.00686901	Uncharacterized protein
QOY41178.1	0.00410034	Cullin domain containing protein
QOY41189.1	0.00347039	Uncharacterized protein
QOY41192.1	0.0217255	Uncharacterized protein
QOY41193.1	0.0114694	Uncharacterized protein
QOY41218.1	0.0333093	SPX/VTC domain containing protein
QOY41242.1	0.0277858	Protein-tyrosine-like/Myotubularin-like phosphatase domain containing protein
QOY41249.1	0.0216905	Ankyrin repeat-containing protein
QOY41262.1	0.00940859	Uncharacterized protein
QOY41272.1	0.0340257	SNF2 helicase
QOY41317.1	0.00162854	MATH/TRAF domain/WD40/YVTN repeat containing protein
QOY41319.1	0.0294086	TRAPP III complex Trs85
QOY41328.1	0.00212857	Proline-tRNA synthetase class II
QOY41358.1	0.0398505	ATP-binding cassette, 2CABC transporter-type
QOY41393.1	0.0130607	Uncharacterized protein
QOY41414.1	7.24e-06	Uncharacterized protein
QOY41428.1	0.0253412	Uncharacterized protein
QOY41432.1	4.7e-05	Metalloenzyme, 2CLuxS/M16 peptidase-like
QOY41435.1	0.000903367	Uncharacterized protein (MEDLE gene family)
QOY41447.1	0.0224559	Pre-mRNA splicing factor component Cdc5p/Cef1with SANT/Myb domain
QOY41520.1	0.0217955	Uncharacterized protein
QOY41527.1	0.00324199	Pre-mRNA-processing factor 6/Prp1/STA1
QOY41551.1	0.0139806	SKP1/BTB/POZ domain containing protein
QOY41552.1	0.0416693	Metallo-beta-lactamase with Zn-dependent metallo-hydrolase RNA specificity domain
QOY41557.1	0.0121833	Uncharacterized protein
QOY41564.1	0.0287125	Uncharacterized protein
QOY41576.1	0.0441434	putative Secreted Protein (HCD gene family)
QOY41579.1	0.0334534	Uncharacterized protein
QOY41581.1	0.0372731	putative Secreted Protein
QOY41634.1	0.00321588	Cysteine-rich secretory protein
QOY41658.1	0.0459789	Uncharacterized protein
QOY41733.1	0.0228486	Plus-3 domain containing protein
QOY41753.1	0.037598	Serine/threonine protein kinase
QOY41768.1	0.028095	Calponin homology domain containing protein
QOY41807.1	0.0402162	Adapter-protein complex 1 gamma subunit
QOY41814.1	0.0372392	Uncharacterized protein with Armadillo-like helical
QOY41840.1	0.0384128	Glycosyl transferase, 2Cfamily 1
QOY41844.1	0.0112866	AMP-dependent synthetase/ligase
QOY41865.1	0.0335973	TSP1/LNR (Lin-12/Notch) repeat containing protein
QOY41869.1	0.000525842	5'-Nucleotidase/apyrase
QOY41893.1	0.009036	Uncharacterized protein
QOY41906.1	0.000254256	Dos2-interacting transcription regulator of RNA-Pol-II
QOY41908.1	0.000287552	Uncharacterized Protein
QOY41923.1	0.00237658	Tubulin binding cofactor C-like domain containing protein
QOY41940.1	0.0288818	Helicase/SANT-associated domain containing protein
QOY41958.1	0.0146934	Pyruvate:ferredoxin oxidoreductase/NADPH-cytochrome P450 reductase PNO
QOY41983.1	0.0253371	Histidine phosphatase superfamily clade-2
QOY41989.1	0.0422601	Uncharacterized protein
QOY42022.1	0.0121648	FAD binding/Ferric reductase NAD binding /Flavodoxin/nitric oxide synthase domain-containing protein
QOY42024.1	0.0224337	RCC1/WD40/YVTN/Zinc finger, 2CRanBP2-type containing protein
QOY42025.1	0.0155993	Zinc finger, 2CC3HC4 type (RING) containing protein
QOY42067.1	0.00544135	Large glycine-rich repeat low complexity protein
QOY42081.1	3.06e-05	Secreted Kazal domain-containing protein
QOY42128.1	0.000886062	Sugar phosphate transporter domain containing protein
QOY42234.1	0.045161	SET domain containing protein
QOY42238.1	0.0183713	hypothetical protein
QOY42273.1	0.0147853	Nucleolar GTP-binding protein 1
QOY42312.1	0.0489642	Metacaspase-like protein
QOY42324.1	0.00591013	putative gamma-tubulin complex 4
QOY42328.1	0.0183127	ORC/CDC6 like AAA+ Atpase
QOY42340.1	0.00576298	Transmembrane amino acid transporter protein
QOY42351.1	0.0488385	Putative serine esterase
QOY42377.1	0.00201748	nuclear transport factor 2/RRM domain containing protein
QOY42392.1	0.033309	mRNA triphosphatase Cet1-like protein
QOY42394.1	0.000493995	Glutathione peroxidase
QOY42396.1	0.0017635	Uncharacterized protein
QOY42406.1	4.65e-05	Uncharacterized protein
QOY42407.1	0.0282122	Uncharacterized protein
QOY42413.1	0.0181602	Uncharacterized protein
QOY42415.1	0.0219567	Uncharacterized protein
QOY42430.1	2.73e-05	Uncharacterized protein
QOY42433.1	0.00488134	SWIB/MDM2 domain containing protein
QOY42447.1	0.0244445	Uncharacterized protein
QOY42459.1	0.0441757	Uncharacterized protein
QOY42483.1	0.0401016	Ubiquitin domain containing protein
QOY42486.1	0.0217192	IQ calmodulin-binding motif
QOY42488.1	0.00173272	Conserved oligomeric Golgi complex subunit 6
QOY42506.1	0.0291503	Profilin
QOY42507.1	0.0182049	Alpha glucosidase-like family 31 glycosyl hydrolases
QOY42547.1	0.00244162	Uncharacterized protein
QOY42548.1	0.00565258	Uncharacterized protein
QOY42558.1	0.000469982	Potassium channel domain containing protein
QOY42568.1	2.19e-05	Type I fatty acid synthase
QOY42580.1	0.0021552	AAA-type ATPase core domain containing protein
QOY42707.1	0.00652104	CorA family mitochondrial membrane protein
QOY42720.1	0.00578544	Uncharacterized protein with EF-hand domain
QOY42744.1	0.0354972	DEAD-box RNA helicase
QOY42746.1	0.049643	membrane associated protein
QOY42774.1	6.62e-05	Secreted insulinase like peptidase/M16 peptidase-like Metalloenzyme
QOY42779.1	0.0127272	insulinase like peptidase
QOY42803.1	0.0210909	hypothetical protein
QOY42808.1	0.0271095	DEXDc/HELICc domain containing protein
QOY42823.1	0.00739736	Triacylglycerol lipase with Patatin-like phospholipase domain
QOY42839.1	0.0282239	Uncharacterized protein
QOY42848.1	0.0464028	Uncharacterized protein
QOY42867.1	0.0294873	Uncharacterized protein with WD40 repeat
QOY42874.1	0.00917011	PHD domain containing protein
QOY42876.1	0.0193032	Uncharacterized protein
QOY42919.1	0.00173604	Uncharacterized protein
QOY42946.1	0.020075	Pleckstrin homology domain containing protein
QOY42975.1	8.95e-12	Uncharacterized protein
QOY43020.1	0.0131296	ATP-dependent 6-phosphofructokinase
QOY43047.1	0.0408312	Rab-GTPase-TBC domain containing protein
QOY43100.1	0.0100546	phosphatidylinositol 3-and 4-kinase family protein
QOY43107.1	0.000973012	Membrane associated adenylyl cyclase

### Sheet: Overlap Fst - BUSTED
Chromosome	Protein ID	Annotation
2	QOY42970.1	Secreted GGC gene family protein
2	QOY42972.1	Uncharacterized protein
2	QOY43020.1	ATP-dependent 6-phosphofructokinase
2	QOY43058.1	Ring domain containing protein
3	QOY42780.1	Secreted insulinase like peptidase
3	QOY42785.1	Metallo-dependent phosphatase-like
4	QOY42051.1	Ankyrin repeat containing protein
4	QOY42052.1	Ankyrin repeat containing protein
6	QOY40988.1	putative Secreted Protein
6	QOY41038.1	Ataxin-2 C-terminal/MIF4G domain containing protein
6	QOY41078.1	Uncharacterized protein
6	QOY41086.1	Cdc39p protein-like C-terminal Not1, 2CCCR4-Not complex component Not1
6	QOY41087.1	Clathrin/coatomer adaptor N-terminal
6	QOY41105.1	Zinc finger, 2CRING/FYVE/PHD-type domain containing protein
7	QOY40784.1	RNA helicase, 2CDEAD-box type, 2CQ motif domain containing protein
8	QOY39831.1	AP2/ERF domain containing protein
